# Mitochondrial biogenesis is transcriptionally repressed in lysosomal lipid storage diseases

**DOI:** 10.1101/381376

**Authors:** King Faisal Yambire, Lorena Fernández Mosquera, Robert Steinfeld, Christiane Mühle, Elina Ikonen, Ira Milosevic, Nuno Raimundo

## Abstract

Perturbations in mitochondrial function and homeostasis are pervasive in lysosomal storage diseases, but the underlying mechanisms remain unknown. Here, we report a transcriptional program that represses mitochondrial biogenesis and function in lysosomal storage diseases Niemann-Pick type C (NPC) and acid sphingomyelinase deficiency (ASM), in patient cells and mouse tissues. This mechanism is mediated by the transcription factors KLF2 and ETV1, which are both induced in NPC and ASM patient cells. Mitochondrial biogenesis and function defects in these cells are rescued by the silencing of KLF2 or ETV1. Increased ETV1 expression is regulated by KLF2, while the increase of KLF2 protein levels in NPC and ASM stems from impaired signaling downstream sphingosine-1-phosphate receptor 1 (S1PR1), which normally represses KLF2. In patient cells, S1PR1 is barely detectable at the plasma membrane and thus unable to repress KLF2. This manuscript provides a mechanistic pathway for the prevalent mitochondrial defects in lysosomal storage diseases.
