## Supplementary material for "Mitochondrial biogenesis is transcriptionally repressed in lysosomal lipid storage diseases": Suppl Table S2

### Sheet: Sheet1
LIVER			BRAIN
TF	p-value		TF	p-value
HNF4A	5.46E-10		MYC	5.83E-13
TP53	1.69E-08		MYCN	7.31E-13
MYCN	2.16E-07		SPI1	3.02E-12
MYC	1.38E-06		NFKBIA	9.92E-11
SATB1	1.74E-06		SP1	6.45E-10
NUPR1	4.54E-06		STAT1	1.20E-09
NFKBIA	1.58E-05		CREBBP	3.76E-09
SPI1	6.94E-05		TRIM24	1.45E-08
EP300	7.39E-05		IRF7	1.77E-08
HIF1A	8.02E-05		IRF1	3.10E-08
CTNNB1	9.04E-05		IRF8	3.49E-08
FOS	2.36E-04		RELA	6.28E-08
MAX	3.12E-04		TP53	1.37E-07
FOXO3	4.11E-04		STAT3	1.92E-07
GATA1	5.54E-04		NOTCH1	2.96E-07
FBXW7	7.15E-04		CEBPB	2.98E-07
HMGA1	8.64E-04		EP300	7.86E-07
TCF7L2	1.16E-03		NUPR1	1.73E-06
ERG	1.35E-03		SATB1	1.96E-06
Esrra	2.38E-03		STAT6	2.31E-06
SNAI1	2.91E-03		CEBPA	2.43E-06
EBF1	3.06E-03		JUN	2.56E-06
ETS1	3.41E-03		IRF3	2.80E-06
ZHX2	4.03E-03		NFE2L2	6.69E-06
HLX	4.07E-03		CEBPD	7.75E-06
TAF10	4.42E-03		NFKB1	1.12E-05
EGR2	4.54E-03		IRF2	2.95E-05
TSC22D3	4.85E-03		EGR1	4.28E-05
HTT	4.94E-03		ARNT2	4.77E-05
NKX3-1	5.06E-03		NKX2-3	7.98E-05
NFATC2	5.25E-03		E2F1	9.20E-05
PRDM8	5.31E-03		TFEB	1.15E-04
CEBPA	5.52E-03		ID2	1.56E-04
MNT	5.63E-03		CEBPE	1.69E-04
TFEB	5.74E-03		HMGB1	1.74E-04
ECSIT	6.05E-03		NFKBIE	2.01E-04
ARNT	6.16E-03		KLF2	2.30E-04
SPIB	6.64E-03		ID3	2.48E-04
PAX3	6.78E-03		STAT4	3.18E-04
CREBBP	6.83E-03		FOS	3.21E-04
MAFK	7.13E-03		CTNNB1	3.72E-04
ASCL2	7.37E-03		CNOT7	4.30E-04
EPAS1	7.99E-03		SP3	4.40E-04
HNRNPK	8.72E-03		WT1	5.42E-04
TFAP4	9.13E-03		SIM1	6.11E-04
JUN	9.46E-03		CREB1	6.43E-04
FOXC2	1.01E-02		HTT	8.35E-04
PAX5	1.21E-02		GFI1	8.97E-04
FOSL1	1.26E-02		IRF4	9.39E-04
GFI1	1.46E-02		ZFP36	9.88E-04
ATF2	1.57E-02		GATA1	1.10E-03
HOXC6	1.57E-02		ELF1	1.12E-03
TWIST2	1.58E-02		CREM	1.13E-03
IRF8	1.59E-02		NFKBIB	1.41E-03
MAFG	1.59E-02		NKX3-1	1.41E-03
KLF6	1.75E-02		GATA2	1.82E-03
ETV5	1.77E-02		NPM1	1.91E-03
CUX1	1.79E-02		TP73	2.23E-03
RCAN1	1.88E-02		HIF1A	2.26E-03
HEXIM1	1.88E-02		MSC	2.43E-03
CIITA	1.89E-02		CBFB	2.77E-03
RUNX1	1.92E-02		SMARCB1	2.99E-03
STAT6	1.93E-02		SREBF1	3.05E-03
T	1.98E-02		EPAS1	3.36E-03
SOX11	2.16E-02		ETS1	3.50E-03
WWC1	2.19E-02		PAX6	3.50E-03
MAFF	2.19E-02		NLRC5	3.57E-03
HOXA1	2.19E-02		ETS2	3.93E-03
ATF6B	2.22E-02		SMARCA4	4.52E-03
ILF3	2.22E-02		STAT5A	4.81E-03
TP63	2.22E-02		BCL6	5.57E-03
FOXO1	2.31E-02		CARM1	5.91E-03
TP73	2.40E-02		PML	6.26E-03
TFEC	2.42E-02		IRF5	6.56E-03
TAF1	2.42E-02		HDAC2	7.00E-03
TOB1	2.50E-02		NFKBIZ	7.71E-03
NRL	2.50E-02		YY1	7.86E-03
VHL	2.58E-02		NFIC	8.19E-03
MITF	2.62E-02		ATF1	8.33E-03
SIN3A	2.68E-02		EBF1	9.18E-03
NKX2-1	2.69E-02		SMAD1	9.28E-03
STAT3	2.70E-02		ZEB2	9.44E-03
CCNT1	2.87E-02		NFKB2	9.54E-03
BCL6	2.92E-02		PURA	9.58E-03
CEBPB	2.94E-02		NFATC1	9.60E-03
ONECUT1	3.01E-02		RSF1	9.93E-03
TFAP2A	3.12E-02		IFI16	1.11E-02
FOXM1	3.22E-02		HDAC1	1.16E-02
SMARCA4	3.23E-02		TCF7L1	1.17E-02
PPARGC1A	3.31E-02		GLI2	1.31E-02
FOXP3	3.35E-02		FOXL2	1.32E-02
MYBL1	3.41E-02		LHX1	1.36E-02
ELK1	3.41E-02		HNRNPK	1.39E-02
PPARGC1B	3.41E-02		HOXA10	1.46E-02
SMARCD3	3.47E-02		CCAR1	1.46E-02
ZBTB17	3.47E-02		TARDBP	1.66E-02
WT1	3.49E-02		POU2F1	1.67E-02
FOXI1	3.54E-02		MTPN	1.75E-02
RSF1	3.54E-02		JUNB	1.76E-02
GTF2H4	3.54E-02		STAT2	1.80E-02
TFDP2	3.54E-02		BRCA1	1.88E-02
MYCL	3.54E-02		JUND	1.90E-02
RFXANK	3.54E-02		ZBTB7B	1.95E-02
KLF2	3.64E-02		NFIA	1.95E-02
HIF3A	3.65E-02		SPIB	1.97E-02
RUNX3	3.75E-02		ANKRD42	2.00E-02
SP3	3.89E-02		ASCL2	2.00E-02
FOXC1	4.07E-02		RBCK1	2.00E-02
SIN3B	4.07E-02		CALR	2.16E-02
POU2F1	4.13E-02		HLX	2.16E-02
SP1	4.32E-02		PKNOX1	2.26E-02
IRF6	4.34E-02		TSC22D3	2.39E-02
MLXIPL	4.39E-02		SREBF2	2.48E-02
SRF	4.42E-02		HOXA2	2.60E-02
MED1	4.47E-02		DEK	2.60E-02
SKI	4.74E-02		NKX2-1	2.66E-02
KDM5B	4.80E-02		HOXA9	2.66E-02
MYB	4.88E-02		PRDM1	2.69E-02
HDAC1	4.98E-02		PAX3	2.74E-02
SMAD4	4.99E-02		RUNX1	2.77E-02
			CDKN2A	3.02E-02
			TFAP2A	3.06E-02
			HSF1	3.18E-02
			KLF4	3.25E-02
			NFKBIL1	3.26E-02
			FERD3L	3.26E-02
			REXO4	3.26E-02
			ZFP36L1	3.26E-02
			BTG1	3.26E-02
			ALYREF	3.26E-02
			FUS	3.26E-02
			ZNF140	3.26E-02
			RUNX1T1	3.28E-02
			TFCP2L1	3.28E-02
			SRA1	3.28E-02
			PIAS3	3.28E-02
			NFIX	3.34E-02
			ARNT	3.45E-02
			ZBTB16	3.75E-02
			MAFF	4.01E-02
			HOXA1	4.01E-02
			IRF6	4.37E-02
			MITF	4.49E-02
			SMAD4	4.56E-02
			RCAN1	4.65E-02
			HNF4A	4.71E-02
			BCL3	4.71E-02
			HOXC6	4.71E-02
			RCOR1	4.80E-02
			SMAD2	4.87E-02
			PPARGC1A	4.97E-02
