## Supplementary material for "Mitochondrial biogenesis is transcriptionally repressed in lysosomal lipid storage diseases": Suppl Table S3

### Sheet: KLF2 target genes 
Mitochondiral biogenesis regulators		OTHER	Fe-S Clusters	ATP binding		Co-enzyme Q		Structural		Complex V	Complex IV	Coplex III	Complex II	Complex I	Mitochondrial Translation	Nucleotide biosynthesis or salvagea	Transporters cnad Channels	mtDNA maintenance and transcription
NRF1		AASS	ABAT	ABCA9		ADCK3		APOOL		ATP5I	CMC1	BCS1L	SDHA	NDUFA1	MRPL15	DTYMK	SLC25A13	MPV17
PPARG		ACACA	ACO1	ATAD3A		COQ3		CHCHD3		ATP5S	COX17	CYB5R3	SDHB	NDUFA12	MRPL19	DUT	SLC25A15	POLG
PGC1b		ACAD9	ACO2	ATAD3B		COQ9		TOMM22		ATPAF2	COX7A1	UQCRC2	SDHC	NDUFA9	MRPL22	MTHFD2	SLC25A19	PNPT1
ETV1		ACAD10	BOLA1					DSTN		TMEM70	CYCS			NDUFAF2	MRPL23		SLC25A21	SSBP1
		ACADL	HMOX2					TIMM44			SCO1			NDUFB11	MRPL37		SLC25A36
		ACADS	HSCB					IMMP1L			SCO2			NDUFB3	MRPL4		SLC25A5
		ACOT7	IBA57					IMMP2L						NDUFB5	MRPL41		SLC25A51
		ACOT9	NFU1											NDUFB7	MRPL46		MCU
		ACSL4	NUBPL											NDUFS4	MRPL47
		ACSL5	SFXN5											NDUFV1	MRPL48
		ACSL6												NDUFV2	MRPL50
		ACSM5												FOXRED1	MRPL9
		AGK													MRPS11
		AKR1A1													MRPS22
		ALDH18A1													MRPS23
		ALDH1A2													MRPS28
		ALDH1L1													MRPS31
		ALDH1L2													MRPS35
		ALDH2													MRPS6
		ALDH9A1													MRPS9
		C14orf159
		C6orf203
		CARKD
		CAT
		CCBL2
		CCDC51
		CKMT2													EEF1A1
		CLPX													LARS2
		CLYBL													PET112
		COMT													TRMU
		CPS1													TSFM
		D2HGDH
		DARS2
		DBT
		DCAKD
		DLAT
		DMGDH
		SOD2
		LDHA
		LDHB
		LDHD
		ECH1
		ETFB
		FAM136A
		FAM162A
		FAH
		FARS2
		GATM
		ME1
		ME3
		LYRM2
		MACROD1
		MAOA
		MCCC1
		METAP1D
		MGST1
		MMACHC
		MSRA
		MTFP1
		PDK4
		PDP1
		PDSS2
		PDK2
		GCDH
		GFM2
		GK
		GLDC
		GLUD1
		GLUD2
		GLUL
		GNG5
		GOT2
		GPD2
		GPX4
		GSTK1
		GUF1
		HADH
		HDHD3
		HIBCH
		HRSP12
		HSD17B4
		IDH3A
		L2HGDH
		LACTB
		OGDHL
		OXNAD1
		PCK2
		PISD
		PRODH2
		PROSC
		RHOT2
		SUCLA2
		THEM4
		TMLHE
		XPNPEP3
		AIFM1
