## Supplementary material for "Mitochondrial biogenesis is transcriptionally repressed in lysosomal lipid storage diseases": Suppl Table S4

### Sheet: Sheet1
Primers	Sequence 5’ to 3’
Human Gapdh	GGAGTCAACGGATTTGGTCG
	GACAAGCTTCCCGTTCTCAG
Human Hprt	ACCAGTCAACAGGGGACATAA
	CTTCGTGGGGTCCTTTTCACC
Human Klf2	TTCGGTCTCTTCGACGACG
	TGCGAACTCTTGGTGTAGGTC
Human Etv1	TGGCAGTTTTTGGTAGCTCTTC
	CGGAGTGAACGGCTAAGTTTATC
Human Elk1	AATCGGAAGAGCTTAATGTGGAG
	CTTGGTGGTTTCTGGCACAAA
Human Ndufs3	TGTGGCTGAAATCTTGCCCAA
	AGTTGAAGCGCAGAGACAACA
Human Sdha	CAGCATGTGTTACCAAGCTGT
	GGTGTCGTAGAAATGCCACCT
Human Sdhd	CATCTCTCCACTGGACTAGCG
	TCCATCGCAGAGCAAGGATTC
Human Uqcrc1	GGGGCACAAGTGCTATTGC
	GTTGTCCAGCAGGCTAACC
Human Uqcrfs1	CTGAATACCGCCGCCTTGAA
	ATGCGACACCCACAGTAGTTA
Human Cox5a	ATCCAGTCAGTTCGCTGCTAT
	CCAGGCATCTATATCTGGCTTG
Human Cox10	CACCGCCCAGCCTATCTTTG
	TCATCTCTTTCCACCGCTTTTC
Human Tfam	ATGGCGTTTCTCCGAAGCAT
	TCCGCCCTATAAGCATCTTGA
Human Polrmt	GGACTCCCCGGCAAAGAAG
	CGCCACATCCACCCTGTTC
Human Tfb2m	CCAAGGAAGGCGTCTAAGGC
	CTTTCGAGCGCAACCACTTTG
Human Polg	GCTGCACGAGCAAATCTTCG
	GTCCAGGTTGTCCCCGTAGA
Human Nd1	CAAAGGCCCCAACGTTGTAGG
	AGGGTGATGGTAGATGTGGCG
Human Nd6	AGGATTGGTGCTGTGGGTGA
	ACCCTGACCCCTCTCCTTCAT
Human Cytb	TACTCACCAGACGCCTCAACC
	ATTGGCGTGAAGGTAGCGGAT
Human Cox1	AACCCAATACCAAACGCCCCT
	GAAGGTGGTGTTGAGGTTGCG
Human Pparg	ACCAAAGTGCAATCAAAGTGGA
	ATGAGGGAGTTGGAAGGCTCT
Human Nrf1	AGGAACACGGAGTGACCCAA
	TATGCTCGGTGTAAGTAGCCA
Human Nrf2	TTAAACCTGCGGACACTGTTG
	GTATCCCAAGGCGTTCTTGTT
Human Tpp1	CCTCCACACGGTGCAAAAATG
	CTCTGCTTGTCGGATGCTCAG
Human Gba	ATGGAGCGGTGAATGGGAAG
	GTGCTCAGCATAGGCATCCAG
Human Gaa	TGCCCTCGCAGTATATCACAG
	GAGACCCGTAGAGGTTCGC
Human Hexa	ACGTCCTTTACCCGAACAACT
	CGAAAAGCAGGTCACGATAGC
Human Ctsa	TCCCAGCATGAACCTTCAGG
	AGTAGGCAAAGTAGACCAGGG
Human Ctsb	ACAACGTGGACATGAGCTACT
	TCGGTAAACATAACTCTCTGGGG
Human Ctsc	CGATGTCAACTGCTCGGTTAT
	AAGGCAAACCACTTGTAGTCATT
Human Ctsd	ATTCAGGGCGAGTACATGATCC
	CGACACCTTGAGCGTGTAG
Human Ctsf	AGAGAGGCCCAATCTCCGT
	GCATGGTCAATGAGCCAAGG
Human Atp6v0d1	GAGGAACCATGCCTATGAGCC
	GGATCACGTTGTCGATCATGTAA
Human Atp6v0e1	GTCCTAACCGGGGAGTTATCA
	AAAGAGAGGGTTGAGTTGGGC
Human Atp6v1a	GGGTGCAGCCATGTATGAG
	TGCGAAGTACAGGATCTCCAA
Human Atp6v1h	GCTGCTGTCCCCACCAATAT
	GCTTCTCTTCAGGGCTTCGT
Human Lamp1	CAGATGTGTTAGTGGCACCCA
	TTGGAAAGGTACGCCTGGATG
Human Npc1	GCACCTTTTACCATCACTCCTG
	GGCCACAGACAATAGAGCAGT
Human Npc2	CAAAGGACAGTCTTACAGCGT
	GGATAGGGCAGTTAATTCCACTC
Human Tfeb	ACCTGTCCGAGACCTATGGG
	CGTCCAGACGCATAATGTTGTC
Human Mitf	GCCTCCAAGCCTCCGATAAG
	GCACTCTCTGTTGCATGAACT
Human S1pr1	TTCCACCGACCCATGTACTAT
	GCGAGGAGACTGAACACGG
Human S1pr2	CATCGTCATCCTCTGTTGCG
	GCCTGCCAGTAGATCGGAG
Human S1pr3	CGGCATCGCTTACAAGGTCAA
	GCCACGAACATACTGCCCT
Human Sphk1	GCTCTGGTGGTCATGTCTGG
	CACAGCAATAGCGTGCAGT
Human Sphk2	ATGGCATCGTCACGGTCTC
	CTCCCAGTCAGGGCGATCTA
Human Sgpl1	CCTAGCACAGACCTTCTGATGT
	ACTCCATGCAATTAGCTGCCA
Mouse Gapdh	TGTGTCCGTCGTTCTGA
	CCTGCTTCACCACCTTCTTGA
Mouse Hprt	CCTCCTCAGACCGCTTTTT
	AACCTGGTTCATCATCGCTAA
Mouse Ndufs3	TGGCAGCACGTAAGAAGGG
	CTTGGGTAAGATTTCAGCCACAT
Mouse Sdha	GGAACACTCCAAAAACAGACCT
	CCACCACTGGGTATTGAGTAGAA
Mouse Cox5a	ATGCCTGGGAATTGCGTAAAG
	TGCGAACAGCACTAGCAAAAT
Mouse Nd6	ATTAAACAACCAACAAACCCAC
	TTTGGTGGTTGTCTGGGTT
Mouse Cytb	AAACCTCCTATCAGCCATCCC
	GAAGAGGAGGTGAACGATTGC
Mouse Cox1	GCTGACTTGCAACCCTACACG
	GTGAAGCACGATGTCAAGGGA
