## Supplementary material for "Mitochondrial biogenesis is transcriptionally repressed in lysosomal lipid storage diseases": Suppl Table S5

### Sheet: Sheet1
siRNA duplex	Sequence
Hs.Ri.KLF2.13.1	5’—GUGCAAUAAUUUAAGUGGCAUCUTC—3’
	3’—ACCACGUUAUUAAAUUCACCGUAGAAG—5’
Hs.Ri.KLF2.13.2	5’—CGAGGCUUGUGAUGCCUUGUGAGAA—3’
	3’—UAGCUCCGAACACUACGGAACACUCUU—5’
Hs.Ri.ETV1.13.1	5’—CUCUCUGAAGUUGAAUAAUCACCAT—3’
	3’—AAGAGAGACUUCAACUUAUUAGUGGUA—5’
Hs.Ri.ETV1.13.2	5’—CGAGGAUCACUUCAGCUCUGGCAGT—3’
	3’—CCGCUCCUAGUGAAGUCGAGACCGUCA—5’
Scrambled negative control DsiRNA	5’—CUUCCUCUCUUUCUCUCCCUUGUGA—3’
	3’—UCACAAGGGAGAGAAAGAGAGGAAGGA—5’
